# Patterns of evolution of TRIM genes highlight the evolutionary plasticity of antiviral effectors in mammals

**DOI:** 10.1101/2023.05.03.539286

**Authors:** Alexandre P. Fernandes, Molly OhAinle, Pedro J. Esteves

## Abstract

The innate immune system of mammals is formed by a complex web of interacting proteins, which together constitute the first barrier of entry for infectious pathogens. Genes from the E3-ubiquitin ligase tripartite motif (TRIM) family have been shown to play an important role in the innate immune system by restricting the activity of different retrovirus species. For example, TRIM5 and TRIM22, have both been associated with HIV restriction, and are regarded as crucial parts of the antiretroviral machinery of mammals. Our analyses of positive selection corroborate the great significance of these genes for some groups of mammals. However, we also show that many organisms lack TRIM5 and TRIM22 altogether. By analyzing a large number of mammalian genomes, here we provide the first comprehensive view of the evolution of these genes in eutherians, showcasing that the pattern of accumulation of TRIM genes has been dissimilar across mammalian orders. Our data suggests that these differences are caused by evolutionary plasticity of the immune system of eutherians, which have adapted to use different strategies to combat retrovirus infections. Altogether, our results provide insights into the dissimilar evolution of a representative family of restriction factors, highlighting a great example of adaptive and idiosyncratic evolution in the innate immune system.
