## Supplementary Table 2 for "Patterns of evolution of TRIM genes highlight the evolutionary plasticity of antiviral effectors in mammals"

### Sheet: Sheet1
* = pseudo gene	> = transcription direction		not in BLAST	not in alignments or tree
Myotis myotis	OR52H1 <	TRIM22 <	OR52B2 >	OR52H1 <	OR52B6 >	TRIM6 >	TRIM34 >	TRIM5 >	TRIM5 >	TRIM5 >	TRIM5 >	TRIM5 >	TRIM22 >	OR52H1 >
	118663140	118664737	118663142	118664398	118663146	118664740	118664738	118664400	118664739	118664748	118664744	118664747	118664741	118663150
Phyllostomus discolor	OR52B6 >	TRIM6 >	TRIM34 >	TRIM5 >	TRIM22 >	TRIM22 >	TRIM5 > *	OR52H1 <	OR52P1 >	OR52P1 <	OR52P1 >	OR52N4 > *	TRIM5 <	OR52N4 >
	114498915	114499369	114499369	114499956	114499955	114499954	114498918	114500427	114498919	114498921	114500434	114498922	114500409	114500417
Rhinolophus ferrumequinum	OR52B6 >	TRIM6 >	TRIM34 >	TRIM22 >	TRIM22 >	IF3 > *
	117030602	117030612	117030611	117029704	117029703	117030746
Rousettus aegyptiacus	OR52B6 >	TRIM6 >	TRIM34 >	TRIM5 >	TRIM22 >	IF3 > *	TRIM22 >	TRIM34 > *	OR52H1 >
	107501090	107501073	107501067	107513410	107513409	107513411	107505610	118602970	107505596
Homo sapiens	OR52T1P >	TRIM6 >	TRIM34 >	TRIM5 <	TRIM22 >	OR56B1 >
	340980	117854	53840	85363	10346	387748
Lemur catta	OR52B6 >	TRIM34 >	TRIM6 >	TRIM5 <	OR52H1 >
	123641638	123642340	123642339	123642337	123642338
Microcebus murinus	OR52B6 >	TRIM6 >	TRIM5 < *	TRIM34 >	TRIM5 <	OR52H1 >
	105883339	105883480	105883338	105883479	105883476	105883399
Mus musculus	OLRF650 >	TRIM6 >	TRIM34A >	TRIM5 <	TRIM12A <	TRIM34B >	TRIM12C <	TRIM30F <	TRIM30B <	TRIM30C <	TRIM30A <	TRIM30D <	TRIM30E < *	OLFR652 >
	258212	94088	94094	667823	76681	434218	319236	102640171	244183	434219	20128	209387	625321	258809
Rattus norvegicus	OLR151-PS >	TRIM6 >	TRIM34 >	TRIM5 <	TRIM30A < *	TRIM30C <	TRIM30 <	OLR152 >
	405000	293294	101241893	308906	102555738	102554102	499223	365332
Jaculus jaculus	OR52H1 <	TRIM6 >	TRIM34 >	TRIM12A <	OR52H1 > *
	101611927	105944490	101594518	101611632	101611347
Ochotona princeps	OR52H1 <	TRIM6 >	TRIM5 <	OR52H1 >
	101532063	101532304	101532545	101524493
Oryctolagus cuniculus	OR52B6 >	TRIM6 >	TRIM5 >	OLFR651 >
	100328878	100328879	100126072	100328880
Canis lupus familiaris	OR52B6 >	TRIM6 >	OR52B4BP >	TRIM34 >	TRIM22 >	OR52H9 >
	485282	100568301	100684396	100568302	485284	485285
Felis catus	OR52H1 <	TRIM6 >	OR52B4 >	TRIM5 >	TRIM22 >	OR52H1 >
	101081249	101094788	101081753	100302544	101082007	101082260
Suricata suricatta	OR52B6 >	TRIM6 >	OR52B4 >	TRIM34 >	TRIM5 >	OR52H1 >
	115307025	115306139	115272584	115306140	115306141	115272027
Puma concolor	OR52B6 >	TRIM6 >	OR52B4 >	TRIM34 >	TRIM5 >	TRIM22 >	OR52H1 >
	112864895	112865567	112865688	112865565	112864903	112864902	112865369
Prionailurus bengalensis	OR52B6 >	TRIM6 >	OR52B4 >	TRIM34 >	TRIM5 >	TRIM22 > *	OR52H1 >
	122482602	122483477	122484274	122483476	122483478	122484275	122482603
Ursus arctos horribilis	OR52B6 >	TRIM6 >	OR52B4 >	TRIM34 >	TRIM5 >	TRIM22 >	OR52H1 >
	113248230	113248235	113248268	113248233	113248236	113248232	113248287
Neomonachus schauinslandi	OR52B6 >	TRIM6 >	OR52B4 > *	TRIM34 >	TRIM5 >	TRIM22 >	OR52H1 > *
	110576438	110576225	110576439	110576440	110576227	110576228	110576498
Zalophus californianus	OR52B6 >	TRIM6 >	OR52B4 > *	TRIM34 >	TRIM22 >	OR52B4 < *	TRIM22 >	OR52H1 > *
	113913647	113914831	113913646	113914832	113914829	118356114	118356077	113914621
Neogale vison	OR52B6 >	TRIM6 >	OR52B4 >	TRIM34 >	TRIM22 >	OR52H1 >
	122913542	122912659	122913543	122912658	122913544	122914210
Mustela erminea	OR52B6 >	TRIM6 >	OR52B4 >	TRIM34 >	TRIM5 >	TRIM22 >	OR52H1 >
	116599803	116600253	116600254	116600251	116600255	116600250	116600236
Vulpes lagopus	OR52B6 >	TRIM6 >	OR52B4 >	TRIM34 >	TRIM22 >	OR52H1 >
	121476119	121476456	121476117	121476454	121476546	121476632
Tursiops truncatus	HBE4 <	HBE1 <	UBQLN3 <	TRIM6 >	OR52E5 >	C8H11ORF42 >	FAM160A2 <
	101336124	101315568	101315864	101327542	101328325	101329192	101327837
Camelus dromedarius	OR52B6 >	TRIM6 >	OR52B4 >	TRIM34 >	TRIM5 > *	TRIM5 < *	TRIM5 <	OR52H1 >
	105098004	105097936	105097934	105097933	116155385	105097932	116155384	105097931
Sus scrofa	OR52B6 >	TRIM6 >	OR52B4 >	TRIM34 >	TRIM5 >	OR52H1 >
	100516630	100622028	100738522	100738479	733579	100524884
Cervus elaphus	OR52B6 >	TRIM6 >	OR52B4 >	TRIM34 >	TRIM5 > *	TRIM5 >	TRIM5 > *	TRIM5 >	TRIM5 > *	OR51Q1 > *	TRIM5 > *	OR52H1 >
	122695623	122695612	122695629	122695576	122702067	122695568	122702058	122695556	122695546	122702037	122702027	122697419
Ovis aries	OR52B6 >	TRIM6 >	OR52B4 >	TRIM34 >	TRIM5 >	TRIM5 >	TRIM5 >	TRIM5 >	TRIM5 >	OR51Q1 >	TRIM5 > *	OR52H1 >
	101119418	101103179	101102926	101102669	101119159	105614607	114118420	114118416	101118897	101118638	105614127	101102419
Bubalus bubalis	OR52B6 >	TRIM6 >	OR52B4 >	TRIM34 >	TRIM5 >	TRIM5 > *	TRIM5 >	TRIM5 > *	OR51Q1 >	OR52H1 >
	102403687	102397097	102413390	102394761	102393893	102398669	102393048	102393569	102398350	102392712
Bos taurus	OR52B6P >	TRIM6 >	OR52B4 >	TRIM34 >	TRIM5 >	TRIM5 > *	TRIM5 >	TRIM5 >	TRIM5 >	TRIM5 > *	OR51Q7P > *	TRIM6 > *	OR52H9 >		EPHA7 >	TRIM5 >	RAB2A > *
	617763	514492	100295358	539820	516599	788136	505265	786870	616948	788107	100851116	107133470	788037		538797	782527	782448
Equus caballus	OR52B6 >	TRIM6 >	OR52B4H > *	TRIM34 >	TRIM5 >	TRIM34 >	TRIM22 > *	TRIM22 > *	ANK40 > *	TRIM22 >	TRIM5 >	TRIM5 >	TRIM22 >	TRIM22 > *	ANK40 > *	OR52H18 >
	100069426	100568303	106783405	100568304	100069440	106780875	111774418	106783406	111774347	100054490	100054534	102149883	100069506	100069516	100147661	100069529
Elephantulus edwardii	OLFM4 >	TRIM6 >	OR52H1 >
	102870513	102870108	102869710
Trichechus manatus latirostris	OR52B6 >	TRIM6 >	TRIM34 >	TRIM5 > *	TRIM5 >	TRIM22 >	OR52H1 >
	101354797	101353709	105755963	101347050	101353454	101353205	101346796
Choloepus didactylus	OR52B6 >	TRIM6 >	G3PD >	TRIM5 >	OR52H1 > *	OR52D1 >	OR52P1 <	U1RP >	OR56B1 > *	OR52N4 >	OR52P1 > *	OR52P1 <	OR52D1 <	OR52H1 <	OR52H1 <	TRIM5 <	G3PD < *
	119537041	119537743	119537744	119537742	119537040	119538431	119537039	119538765	119538281	119537494	119537038	119537037	119537036	119537623	119538280	119537737	119537035
Manis pentadactyla	OR51|2 >	TRIM6 >	OR52B6 >	OR51|2 < *	OR51|2 <	OR52D1 >	UBQLN1 <	UBQLN <	UBQLN <	OLFM4 <	OR52H1 <	OR52H1 < *	OR52B2 >	OR52H1 <	OR52B4 >	TRIM34 >	TRIM5 >	OR52M1 >
	118933106	118933075	118933078	118933022	118933080	118933079	118933021	118933074	118933077	118933083	118933020	118933081	118933019	118933082	118933045	118933076	118933068	118933067
Condylura cristata	OR52D1 <	TRIM6 >	TRIM34 >	TRIM5 > *	TRIM5 >	OR52H1 >
	101621419	101628468	101621182	105853657	101620936	101620705
